# Multimodal Data Integration Advances Longitudinal Prediction of the Naturalistic Course of Depression and Reveals a Multimodal Signature of Disease Chronicity

**DOI:** 10.1101/2023.01.10.523383

**Authors:** Philippe C. Habets, Rajat M Thomas, Yuri Milaneschi, Rick Jansen, Rene Pool, Wouter J Peyrot, Brenda WJH Penninx, Onno C Meijer, Guido A van Wingen, Christiaan H. Vinkers

## Abstract

The ability to individually predict disease course of major depressive disorder (MDD) is essential for optimal treatment planning. Here, we use a data-driven machine learning approach to assess the predictive value of different sets of biological data (whole-blood proteomics, lipid-metabolomics, transcriptomics, genetics), both separately and added to clinical baseline variables, for the longitudinal prediction of 2-year MDD chronicity (defined as presence of MDD diagnosis after 2 years) at the individual subject level. Prediction models were trained and cross-validated in a sample of 643 patients with current MDD (2-year chronicity n = 318) and subsequently tested for performance in 161 MDD individuals (2-year chronicity n = 79). Proteomics data showed best unimodal data predictions (AUROC = 0.68). Adding proteomic to clinical data at baseline significantly improved 2-year MDD chronicity predictions (AUROC = 0.63 vs AUROC = 0.78, p = 0.013), while the addition of other -omics data to clinical data did not yield significantly increased model performance. SHAP and enrichment analysis revealed proteomic analytes involved in inflammatory response and lipid metabolism, with fibrinogen levels showing the highest variable importance, followed by symptom severity. Machine learning models outperformed psychiatrists’ ability to predict two-year chronicity (balanced accuracy = 71% vs 55%). This study showed the added predictive value of combining proteomic, but not other -omic data, with clinical data. Adding other -omic data to proteomics did not further improve predictions. Our results reveal a novel multimodal signature of MDD chronicity that shows clinical potential for individual MDD disease course predictions from baseline measurements.
