## Supplementary material for "Multimodal Data Integration Advances Longitudinal Prediction of the Naturalistic Course of Depression and Reveals a Multimodal Signature of Disease Chronicity": Table S1

### Sheet: Sheet1
Analyte abbreviation	Analyte full name	Included for Feature Selection (Y/N)	Included in Proteomics Only Analysis (Y/N)	Quantity Not Sufficient Rate (%) in the 611 subjects with available measurement	No Available Measurement Rate (%) in the 611 subjects with available measurement	Below Lower Detection Limit Rate (%) in the 611 subjects with available measurement	Above Upper Detection Limit Rate (%) in the 611 subjects with available measurement	Combined Missing Rate (%) in the 611 subjects with available measurement
6Ckine	6Ckine	Y	Y	0	0	0	0	0
APN	Adiponectin	Y	Y	0.163666	0	0	0	0.163666
AgRP	Agouti-Related Protein	Y	N	0	0	95.09	0	95.09
AldRed	Aldose Reductase	Y	Y	0	0	0.490998	0	0.490998
AACT	Alpha-1-Antichymotrypsin	Y	Y	0	0	0	0	0
AAT	Alpha-1-Antitrypsin	Y	Y	0	0	0	0	0
A1Micro	Alpha-1-microglobulin	Y	Y	0	0	0	0	0
A2Macro	Alpha-2-Macroglobulin	Y	Y	0.163666	0	0	0	0.163666
AFP	Alpha-Fetoprotein	Y	Y	0	0	33.8789	0	33.8789
AR	Amphiregulin	Y	N	0.163666	0	99.6727	0	99.8363
ANG	Angiogenin	Y	Y	0	0	0	0	0
ANG2	Angiopoietin-2	Y	Y	0	0	0	0	0
ACE	Angiotensin-Converting Enzyme	Y	Y	0	0	0	0	0
ATG	Angiotensinogen	Y	Y	0	0	0	0	0
ApoLpA	Apolipoprotein(a)	Y	Y	0	0	0	0	0
ApoA1	Apolipoprotein A-I	Y	Y	0	0	0	0	0
ApoA2	Apolipoprotein A-II	Y	Y	0	0	0	0	0
ApoA4	Apolipoprotein A-IV	Y	Y	0	0	0	0	0
ApoB	Apolipoprotein B	Y	Y	0	0	0	0	0
ApoC1	Apolipoprotein C-I	Y	Y	0	0	0	0	0
ApoC3	Apolipoprotein C-III	Y	Y	0	0	0	0	0
ApoD	Apolipoprotein D	Y	Y	0	0	7.36498	0	7.36498
ApoE	Apolipoprotein E	Y	Y	0	0	0.818331	0	0.818331
ApoH	Apolipoprotein H	Y	Y	0	0	0	0	0
AXL	AxL Receptor Tyrosine Kinase	Y	Y	0	0	0	0	0
BAFF	B cell-activating factor	Y	Y	0	0	0	0	0
BLC	B Lymphocyte Chemoattractant	Y	N	0	0	94.108	0	94.108
B2M	Beta-2-Microglobulin	Y	Y	0.163666	0	0	0	0.163666
BTC	Betacellulin	Y	N	0	0	98.6907	0	98.6907
BDNF	Brain-Derived Neurotrophic Factor	Y	Y	0	0	0	0	0
Cpep	C-peptide	Y	Y	0	0	0.327332	0	0.327332
CRP	C-Reactive protein	Y	Y	0	0	1.30933	0	1.30933
CA125	Cancer Antigen 125	Y	N	0	0	99.8363	0	99.8363
CA153	Cancer Antigen 15-3	Y	Y	0	0	80.1964	0	80.1964
CA199	Cancer Antigen 19-9	Y	N	0	0	0.163666	0	0.163666
CA724	Cancer Antigen 72-4	Y	N	0	0	82.4877	0	82.4877
CEA	Carcinoembryonic Antigen	Y	Y	0	0	81.6694	0	81.6694
CathD	Cathepsin D	Y	Y	0	0	0	0	0
CD5L	CD5 Antigen-like	Y	Y	0	0	0	0	0
CD40	CD 40 antigen	Y	Y	0	0	0.163666	0	0.163666
CD40L	CD 40 Ligand	Y	Y	0	0	0	0	0
Calb	Calbindin	Y	N	0	0	0	0	0
CFib	Cellular Fibronectin	Y	Y	0	0	28.3142	0	28.3142
HCC4	Chemokine CC-4	Y	Y	0	0	0	0	0
CgA	Chromogranin-A	Y	Y	0	0	0.327332	2.29133	2.61866
CNTF	Ciliary neurotrophic factor	Y	N	0	0	100	0	100
CLU	Clusterin	Y	Y	0	0	0	0	0
Col4	Collagen IV	Y	Y	0	0	0	0	0
C3	Complement C3	Y	Y	0	0	0	0	0
CFHR1	Complement Factor H – Related Protein 1	Y	Y	0	0	0	0	0
Cortisol	Cortisol	Y	Y	0	0	0	0	0
CKMB	Creatine Kinase-MB	Y	Y	0	0	6.05565	0	6.05565
CysC	Cystatin-C	Y	Y	0	0	0	0	0
ESel	E-Selectin	Y	Y	0	0	0	0	0
ENRAGE	EN-RAGE	Y	Y	0	0	0	0	0
ENG	Endoglin	Y	Y	0	0	0	0	0
ES	Endostatin	Y	Y	0	0	0	0	0
Eotax1	Eotaxin -1	Y	Y	0	0	9.32897	0	9.32897
Eotax2	Eotaxin-2	Y	Y	0	0	0.490998	0	0.490998
Eotax3	Eotaxin-3	Y	N	0	0	99.509	0	99.509
EGF	Epidermal growth factor	Y	Y	0.163666	0	0.327332	0	0.490998
EGFR	Epidermal Growth Factor Receptor	Y	Y	0.163666	0	0	0	0.163666
EPR	Epiregulin	Y	N	0.163666	0	98.3633	0	98.527
EpCAM	Epithelial cell adhesion molecule	Y	N	0	0	98.036	0	98.036
ENA78	Epithelial-Derived Neutrophil-Activating Protein 78	Y	Y	0	0	0	0	0
Ezrin	Ezrin	Y	N	0	0	92.144	0	92.144
Fact7	Factor VII	Y	Y	0	0	0	0	0
FASLG	FASLG (FAS) receptor	Y	Y	0	0	98.1997	0	98.1997
FasL	Fas ligand	Y	N	0	0	2.78232	0	2.78232
FABPA	Fatty Acid-Binding Protein, adipocyte	Y	Y	0	0	0	0	0
FABPH	Fatty Acid-Binding Protein, heart	Y	N	0	0	84.1244	0	84.1244
FABPL	Fatty Acid-Binding Protein, liver	Y	N	0	0	85.5974	0	85.5974
FRTN	Ferritin	Y	Y	0.163666	0	2.29133	0	2.45499
FetA	Fetuin A	Y	Y	0	0	0	0	0
FBG	Fibrinogen	Y	Y	0	0	68.4124	0	68.4124
FGF4	Fibroblast Growth Factor 4	Y	N	0	0	100	0	100
FGFB	Fibroblast Growth Factor-basic	Y	N	0.163666	0	99.509	0	99.6727
Fib1C	Fibulin-1C	Y	Y	0	0	0	0	0
FSH	Follicle Stimulating Hormone	Y	Y	0	0	1.63666	0	1.63666
Gal3	Galectin-3	Y	Y	0	0	0	0	0
GSN	Gelsolin	Y	Y	0	0	0	0	0
Glucagon	Glucagon	Y	N	0	0	99.8363	0	99.8363
GLP1t	Glucagon-like Peptide 1 total	Y	N	0	0	99.6727	0	99.6727
GLP1a	Glucagon-like Peptide 1 active	Y	N	0	0	91.4894	0	91.4894
G6Pi	Glucose 6 Phosphate Isomerase	Y	Y	0	0	0	0	0
GSTM1	Glutathione S-Transferase mu	Y	N	0	0	24.3863	0.163666	24.5499
GSTa	Glutathione S-Transferase alpha	Y	Y	0	0	94.108	0	94.108
GCSF	Granulocyte Colony-Stimulating Factor	Y	Y	0	0	32.8969	0	32.8969
GMCSF	Granulocyte-Macrophage Colony-Stimulating Factor	N	N	0.163666	0	99.8363	0	100
GH	Human growth hormone	Y	Y	0	0	15.3846	0	15.3846
GROa	Growth-Regulated alpha protein	Y	Y	0	0	0	0	0
HE4	HE4	Y	N	0	0	4.09165	0	4.09165
HP	Haptoglobin	Y	Y	0	0.163666	93.7807	0	93.9444
HSP60	Heat Shock Protein 60	Y	N	0	0	99.3453	0	99.3453
HBEGF	Heparin-binding EGF-like growth factor	Y	N	0.163666	0	29.6236	0	29.7872
HGF	Hepatocyte Growth Factor	Y	Y	0	0	0	0	0
HGFR	Hepatocyte Growth Factor receptor	Y	Y	0	0	0	0	0
HPN	Hepsin	Y	Y	0	0	0	0	0
HCG	Human Chorionic Gonadotropin beta	Y	N	0	0	93.9444	0	93.9444
HER2	Human Epidermal Growth Factor Receptor 2	Y	Y	0	0	0	0	0
IgA	Immunoglobulin A	Y	Y	0	0	0	0	0
IgE	Immunoglobulin E	Y	Y	0	0	64.3208	0	64.3208
IgM	Immunoglobulin M	Y	Y	0	0	0.163666	0	0.163666
INS	Insulin	Y	Y	0	0	20.9493	0	20.9493
IGFBP1	Insulin-like Growth Factor-Binding Protein 1	Y	Y	0	0	1.473	0	1.473
IGFBP2	Insulin like growth factor binding protein 2	Y	Y	0	0	0	0	0
IGFBP3	Insulin-like Growth Factor-Binding Protein 3	Y	Y	0	0	0	0	0
IGFBP4	Insulin-like Growth Factor Binding Protein 4	Y	Y	0	0	0	0	0
IGFBP5	Insulin-like Growth Factor Binding Protein 5	Y	Y	0	0	0	0	0
IGFBP6	Insulin-like Growth Factor Binding Protein 6	Y	Y	0	0	0	0	0
ICAM1	Intercellular Adhesion Molecule 1	Y	Y	0	0.163666	0	0	0.163666
IFNg	Interferon gamma	Y	N	0.163666	0	97.545	0	97.7087
IP10	Interferon gamma Induced Protein 10	Y	Y	0	0	0.981997	0	0.981997
ITAC	Interferon-inducible T-cell alpha chemoattractant	Y	Y	0	0	31.4239	0	31.4239
IL1a	Interleukin-1 alpha	Y	Y	0	0	29.6236	0	29.6236
IL1b	Interleukin-1 beta	Y	N	0	0	93.4534	0	93.4534
IL1ra	IL-1 receptor antagonist	Y	Y	0	0	1.473	0	1.473
IL2	Interleukin-2	N	N	0.163666	0	99.8363	0	100
IL2RA	Interleukin-2 receptor alpha	Y	Y	0	0	0	0	0
IL3	Interleukin 3	N	N	0.163666	0	99.8363	0	100
IL4	Interleukin 4	Y	N	0.163666	0	99.8363	0	100
IL5	Interleukin 5	N	N	0.163666	0	99.8363	0	100
IL6	Interleukin 6	Y	N	0.163666	0	99.1817	0	99.3453
IL6R	Interleukin-6 receptor	Y	Y	0	0	0	0	0
IL6Rb	Interleukin-6 receptor subunit beta	Y	Y	0	0	0	0	0
IL7	Interleukin-7	Y	N	0.163666	0	98.527	0	98.6907
IL8	Interleukin 8	Y	Y	0.163666	0	14.8936	0	15.0573
IL10	Interleukin-10	Y	N	0.163666	0	91.4894	0	91.653
IL12p40	Interleukin-12 p40	Y	Y	0	0	2.12766	0	2.12766
IL12p70	Interleukin-12 p70	Y	N	0	0	98.1997	0	98.1997
IL13	Interleukin-13	Y	N	0	0	99.3453	0	99.3453
IL15	Interleukin-15	Y	Y	0	0	72.0131	0	72.0131
IL16	Interleukin-16	Y	Y	0	0	0.163666	0	0.163666
IL17	Interleukin-17	Y	Y	0	0	29.2962	0	29.2962
IL18	Interleukin-18	Y	Y	0.163666	0	0.981997	0	1.14566
IL23	Interleukin-23	Y	Y	0	0	5.23732	0	5.23732
I309	Human CC chemokine I-309	Y	Y	0	0	0.490998	0	0.490998
KLK5	Kallikrein 5	Y	Y	0	0.163666	99.3453	0	99.509
KLK7	Kallikrein 7	Y	N	0	0	61.0475	0	61.0475
KIM 1	Kidney Injury Molecule-1	Y	Y	0	0	0.163666	0	0.163666
LGL	Lactoylglutathione lyase	Y	Y	0	0	0	0	0
LAPTGF1	Latency-Associated Peptide of Transforming Growth Factor beta	Y	Y	0	0	29.1326	0	29.1326
LOX1	Lectin-like Oxidized Low-density Lipoprotein Receptor 1	Y	Y	0	0	0	0	0
leptin	Leptin	Y	Y	0	0	30.1146	0	30.1146
LH	Lutenizing Hormone	Y	Y	0	0	3.92799	0	3.92799
MICA	MHC class I chain-related protein A	Y	N	0	0	0	0	0
MCSF	Macrophage colony-stimulating factor	Y	Y	0.163666	0	87.8887	0	88.0524
MDC	Macrophage-Derived Chemokine	Y	Y	0.163666	0	0.163666	0	0.327332
MIP1a	Macrophage Inflammatory Protein-1 alpha	Y	N	0	0	80.6874	0	80.6874
MIP1b	Macrophage Inflammatory Protein-1 beta	Y	Y	0	0	0	0	0
MIP3a	Macrophage Inflammatory Protein-3 alpha	Y	N	0	0	0	0	0
MIF	Macrophage Migration Inhibitory Factor	Y	Y	0	0	0	0	0
MIP3b	Macrophage inflammatory protein 3 beta	Y	Y	0	0	98.036	0	98.036
MSP	Macrophage stimulating protein	Y	Y	0	0.163666	99.8363	0	100
MDALDL	Malondialdehyde-oxidixed LDL	Y	N	0	0	0.818331	0	0.818331
Maspin	Maspin	Y	N	0	0	0	0.163666	0.163666
MMP1	Matrix Metalloproteinase-1	Y	Y	0	0	0	0	0
MMP3	Matrix Metalloproteinase-3	Y	Y	0	0	86.743	0	86.743
MMP7	Matrix Metalloproteinase-7	Y	Y	0	0	0	0	0
MMP9	Matrix Metalloproteinase-9	Y	N	0	0	0	0	0
MMP9tot	Matrix Metalloproteinase-9 tot	Y	Y	0	0.163666	0	0	0.163666
MMP10	Matrix Metalloproteinase-10	Y	Y	0	0	82.8151	0	82.8151
MSLN	Mesothelin	Y	Y	0.163666	0	0.163666	0	0.327332
MCP1	Monocyte Chemotactic Protein 1	Y	Y	0	0	0.490998	0	0.490998
MCP2	Monocyte Chemotactic Protein 2	Y	Y	0	0	99.8363	0	99.8363
MCP3	Monocyte Chemotactic Protein 3	Y	N	0	0	1.473	0	1.473
MCP4	Monocyte Chemotactic Protein 4	Y	Y	0	0	0.163666	0	0.163666
MIG	Monokine Induced by Gamma Interferon	Y	Y	0	0	0	0	0
MPIF1	Myeloid Progenitor Inhibitory Factor 1	Y	Y	0	0	1.473	0	1.473
MPO	Myeloperoxidase	Y	Y	0.163666	0	0	0	0.163666
MB	Myoglobin	Y	Y	0	0	7.85597	0	7.85597
NTproBNP	N -terminal prohormone of brain natriuretic peptide	Y	Y	0	0	100	0	100
NGFb	Nerve Growth Factor beta	N	N	0	0	0	0	0
NSE	Neuron-Specific Enolase	Y	Y	0	0	2.61866	0	2.61866
NrCAM	Neuronal Cell Adhesion Molecule	Y	Y	0	0	0	0	0
NP1	Neuropilin-1	Y	Y	0	0	0	0	0
NGAL	Neutrophil Gelatinase-Associated Lipocalin	Y	Y	0	0	16.0393	0	16.0393
OPN	Osteopontin	Y	Y	0	0	0	0	0
OPG	Osteoprotegerin	Y	Y	0	0	0	0.163666	0.163666
PPP	Pancreatic Polypeptide	Y	Y	0	0	0	0	0
PG1	pepsinogen	Y	Y	0	0	72.0131	0	72.0131
PYY	Peptide YY	Y	N	0	0	0	0	0
PSAT1	Phosphoserine Aminotransferase	Y	Y	0.163666	0	81.8331	0	81.9967
PLGF	Placenta Growth Factor	Y	N	0.163666	0	0	0	0.163666
PAI1	Plasminogen Activator Inhibitor 1	Y	Y	0.163666	0	0	0	0.163666
PDGFBB	Platelet-derived growth factor	Y	Y	0	0	19.9673	0	19.9673
Progest	Progesterone	Y	Y	0	0	98.6907	0	98.6907
Proinsint	Proinsulin, intact	Y	N	0	0	98.527	0	98.527
Proins tot	Proinsulin, total	Y	N	0	0	0	0	0
PRL	prolactin	Y	Y	0	0.163666	0	0	0.163666
Prost	Prostasin	Y	Y	0	0	67.9214	0	67.9214
PSAF	Prostate Specific Antigen (Free)	Y	Y	0	0	38.7889	0	38.7889
PS100A4	Protein S100-A4	Y	Y	0	0	0	0	0
PARC	Pulmonary and Activation-Regulated Chemokine	Y	Y	0	0	0	0	0
RAGE	Receptor for Advanced Glycosylation End products	Y	Y	0	0	0	0	0
ErbB3	Receptor tyrosine-protein kinase erbB-3	Y	Y	0	0	0	0	0
Resistin	Resistin	Y	Y	0	0	97.2177	0	97.2177
S100B	S100 calcium-binding protein B	Y	Y	0	0	0	0	0
STF	Serotransferrin	Y	Y	0	0	0	0	0
SAP	Serum Amyloid P-Component	Y	Y	0	0	0.163666	0	0.163666
SHBG	Sex hormone-binding globulin	Y	Y	0	0	0	0	0
Sortilin	Sortilin	Y	Y	0	0	69.0671	0	69.0671
SCCA1	Squamous Cell Carcinoma Antigen-1	Y	N	0	0	0	0	0
SCF	Stem Cell Factor	Y	Y	0	0	0	0	0
SDF1	Stromal cell-derived factor-1	Y	Y	0	0	0	0.654664	0.654664
SOD1	Superoxide Dismutase-1	Y	Y	0.163666	0	0	0.163666	0.327332
RANTES	T-Cell-Specific Protein RANTES	Y	Y	0	0	38.7889	0.163666	38.9525
THP	Tamm-Horsfall protein	Y	Y	0	0	0	0	0
TNC	Tenascin C	Y	Y	0.163666	0	0	0	0.163666
Testosterone	Testosterone	Y	Y	0	0	9.98363	0	9.98363
TN	Tetranectin	Y	Y	0	0	0	0	0
TM	Thrombomodulin	Y	Y	0	0	0	0	0
TSP1	Thrombospondin-1	Y	Y	0	0	0	0	0
TG	Thyroglobulin	Y	Y	0	0	25.6956	0	25.6956
TSH	Thyroid stimulating hormone	Y	Y	0	0	0.490998	0	0.490998
TBG	Thyroxine-Binding Globulin	Y	Y	0	0	0.163666	0	0.163666
TIMP1	Tissue Inhibitor of Metalloproteinases 1 (TIMP-1)	Y	Y	0.163666	0	0	0	0.163666
TPA	Tissue type Plasminogen activator	Y	Y	0	0	3.10966	0	3.10966
TRAILR3	Tumor Necrosis Factor-related Apoptosis-inducing Ligand Receptor 3	Y	Y	0	0	0	0	0
TGFa	Transforming Growth Factor alpha	Y	N	0.163666	0	93.617	0	93.7807
TGFb3	Transforming growth factor beta-3	Y	N	0	0	99.8363	0	99.8363
TTR	Transthyretin	Y	Y	0	0	0	0	0
TFF3	Trefoil factor 3	Y	Y	0	0	0	0	0
TNFR1	Tumor Necrosis Factor Receptor I	Y	Y	0.163666	0	99.1817	0	99.3453
TNFa	Tumor Necrosis Factor alpha	Y	N	0.163666	0	98.1997	0	98.3633
TNFb	Tumor Necrosis Factor beta	Y	N	0	0	0	0	0
TNFR2	Tumor necrosis factor receptor 2	Y	Y	0.163666	0	0	0	0.163666
TIE2	Tyrosine kinase with Ig and EGF homology domains 2	Y	Y	0	0	0	0	0
UPA	Urokinase-type Plasminogen Activator	Y	Y	0	0	0	0	0
UPAR	Urokinase-type plasminogen activator receptor	Y	Y	0	0.163666	0.490998	0	0.654664
VCAM1	Vascular Cell Adhesion Molecule-1	Y	Y	0.163666	0	0	0	0.163666
VEGF	Vascular Endothelial Growth Factor	Y	Y	0	0	0.163666	0	0.163666
VEGFC	Vascular Endothelial Growth Factor C	Y	Y	0	0.163666	99.8363	0	100
VEGFR1	Vascular Endothelial Growth Factor Receptor 1	Y	N	0	0.163666	0	0	0.163666
VEGFR2	Vascular Endothelial Growth Factor Receptor 2	Y	Y	0	0.163666	89.3617	0	89.5254
VEGFB	Vascular endothelial growth factor B	N	N	0	0	99.8363	0	99.8363
VEGFD	Vascular endothelial growth factor D	Y	N	0	0	0	0	0
VEGFR3	Vascular endothelial growth factor receptor 3	Y	Y	0	0	0.818331	0	0.818331
VDBP	Vitamin D-binding protein	Y	Y	0	0	0	0	0
VKDPS	Vitamin K-Dependent Protein S	Y	Y	0	0	0	0	0
VN	Vitronectin	Y	Y	0	0	0.163666	0	0.163666
vWF	von Willebrand Factor	Y	Y	0	0	0.490998	0	0.490998
YKL40	YKL-40	Y	Y	0	0	0	0	0
