## Supplementary material for "Multimodal Data Integration Advances Longitudinal Prediction of the Naturalistic Course of Depression and Reveals a Multimodal Signature of Disease Chronicity": Table S4

### Sheet: Sheet1
Model	Data	Preprocessing	Hyperparameters tuned (and value)	AUROC	Balanced Accuracy	One-tailed binomial test to assess accuracy level above information rate (P-Value [Acc > NIR])	McNemar's test for the confusion matrix resulting in the reported accuracy (p < 0.05 means significantly disproportionate in false positives versus false negatives)	Class distribution train and validation set (remitted MDD vs chronic MDD after 2 years)	Class distribution test set (remitted MDD vs chronic MDD after 2 years)
XGBoost	clinical	median imputation	nrounds = 388, max_depth = 9, eta = 0.03542678, gamma = 6.056138, colsample_bytree = 0.5607211, min_child_weight = 11, subsample = 0.2704342	0.63	0.62	p = 0.001643	0.518605	326 vs 318	81 vs 79
XGBoost	proteomics	below and above detection limit replaced by lower and upper detection limit, bagged tree imputation, zero variance removal, batch correction	nrounds = 961, max_depth = 1, eta = 0.5638614, gamma = 1.816857, colsample_bytree = 0.4293566, min_child_weight = 8, subsample = 0.970321	0.67	0.68	p = 8.051e-05	p = 0.4173	250 vs 240	62 vs 59
XGBoost	metabolomics/lipids	below and above detection limit replaced by lower and upper detection limit, bagged tree imputation, PCA (transform to principal components that explain 95% of variance), zero variance removal	nrounds = 833, max_depth = 1, eta = 0.3207402, gamma = 9.266679, colsample_bytree = 0.3220473, min_child_weight = 15, subsample = 0.709985	0.56	0.57	p = 0.04668	p = 0.05062	319 vs 314	79 vs 78
XGBoost	transcriptomics	zero variance removal, Boruta feature selection to reduce p >> n	nrounds = 245, max_depth = 3, eta = 0.1517523, gamma = 1.11357, colsample_bytree = 0.6360807 , min_child_weight = 0, subsample = 0.7283976	0.57	0.59	p = 0.04939	p = 1.0000	276 vs 260	68 vs 65
XGBoost	PRS	no further preprocessing needed	nrounds = 368, max_depth = 2, eta = 0.1152811, gamma = 6.13965, colsample_bytree = 0.3975994, min_child_weight = 10, subsample = 0.9628126	0.61	0.60	p = 0.03757	p = 1.858e-06	289 vs 272	72 vs 68
XGBoost	proteomics + clinical	below and above detection limit replaced by lower and upper detection limit, bagged tree imputation, zero variance removal, batch correction	nrounds = 144, max_depth = 1, eta = 0.06863838, gamma = 6.450439, colsample_bytree = 0.390154 , min_child_weight = 14, subsample = 0.85249	0.78	0.72	p = 2.904e-06	p = 0.00112	250 vs 240	62 vs 59
XGBoost	metabolomics/lipids + clinical	below and above detection limit replaced by lower and upper detection limit, bagged tree imputation, PCA (transform to principal components that explain 95% of variance), zero variance removal	nrounds = 525, max_depth = 1, eta = 0.04657065, gamma = 7.670348, colsample_bytree = 0.3267256 , min_child_weight = 3, subsample = 0.9718863	0.61	0.64	p = 0.002904	p = 0.00112	319 vs 314	79 vs 78
XGBoost	transcriptomics + clinical	zero variance removal, Boruta feature selection to reduce p >> n	nrounds = 435, max_depth = 1, eta = 0.09616603, gamma = 1.477448, colsample_bytree = 0.4372648, min_child_weight = 0, subsample = 0.7236391		0.66	p = 0.001987	p = 0.885234	276 vs 260	68 vs 65
XGBoost	PRS + clinical	median imputation	nrounds = 617, max_depth = 3, eta = 0.001675326, gamma = 0.785422 , colsample_bytree = 0.3558833, min_child_weight = 10, subsample = 0.5962983	0.64	0.61	p = 0.01696	p = 0.28071	289 vs 272	72 vs 68
XGBoost	all data	imputation and feature engineering steps as described per data modality above, selection of proteomic features was additionally limited to features with mean absolute SHAP value > 0 in the proteomics-only model	nrounds = 746, max_depth = 1, eta = 0.1215714, gamma = 0.5241494, colsample_bytree = 0.5176014, min_child_weight = 10, subsample = 0.8430188	0.70	0.67	p = 0.001793	p = 0.391173	209 vs 196	52 vs 49
Elastic Net	clinical	median imputation, center and scale (normalization)	alpha = 0.8681827, lambda = 0.03033627	0.65	0.64	p = 0.0005545	p = 0.5114818	326 vs 318	81 vs 79
Elastic Net	proteomics	below and above detection limit replaced by lower and upper detection limit, bagged tree imputation, zero variance removal, batch correction	alpha = 0.7160388, lambda = 0.001538687	0.56	0.55	p = 0.2624	p = 0.7874	250 vs 240	62 vs 59
Elastic Net	clinical + proteomics	below and above detection limit replaced by lower and upper detection limit, bagged tree imputation, zero variance removal, batch correction, center and scale (normalization)	alpha = 0.4721006 lambda = 0.1974929	0.61	0.59	p = 0.06075	p = 0.88754	250 vs 240	62 vs 59
SVM (linear kernel)	clinical	median imputation, center and scale (normalization)	C = 0.0532553519774853	0.63	0.63	p = 0.0009665	p = 0.4347240	326 vs 318	81 vs 79
SVM (linear kernel)	proteomics	below and above detection limit replaced by lower and upper detection limit, bagged tree imputation, zero variance removal, batch correction	C = 14.2286610401755	0.56	0.56	p = 0.2067	p = 9.141e-10	250 vs 240	62 vs 59
SVM (linear kernel)	clinical + proteomics	below and above detection limit replaced by lower and upper detection limit, bagged tree imputation, zero variance removal, batch correction, center and scale (normalization)	C = 165.1208	0.59	0.60	p = 0.04166	p = 4.844e-06	250 vs 240	62 vs 59
Random Forest	clinical	median imputation, zero variance removal	mtry = 1 n tree = 500	0.61	0.60	p = 0.01074	p = 0.53197	326 vs 318	81 vs 79
Random Forest	proteomics	below and above detection limit replaced by lower and upper detection limit, bagged tree imputation, zero variance removal, batch correction	mtry = 1 n tree = 500	0.62	0.59	p = 0.04166	p = 0.01013	250 vs 240	62 vs 59
Random Forest	clinical + proteomics	below and above detection limit replaced by lower and upper detection limit, bagged tree imputation, zero variance removal, batch correction, median imputation for clinical variables	mtry = 54 n tree = 500	0.71	0.67	p = 0.0001684	p = 0.0249747	250 vs 240	62 vs 59
ANN	clinical	median imputation, min-max scaling	____________________________________________________ Layer (type) Output Shape Param # ==================================================== input_1 (InputLayer) [(None, 10)] 0 ____________________________________________________ multi_category_encoding (Mul (None, 10) 0 ____________________________________________________ normalization (Normalization (None, 10) 21 ________________________________…	0.63	0.63	NA	NA	326 vs 318	81 vs 79
ANN	proteomics	bagged tree imputation, min-max scaling	____________________________________________________ Layer (type) Output Shape Param # ==================================================== input_1 (InputLayer) [(None, 184)] 0 ____________________________________________________ multi_category_encoding (Mul (None, 184) 0 ____________________________________________________ normalization (Normalization (None, 184) 369 ____________________________…	0.65	0.64	NA	NA	250 vs 240	62 vs 59
ANN	clinical + proteomics	bagged tree imputation for proteomics, median imputation for clinical data, min-max scaling	____________________________________________________ Layer (type) Output Shape Param # ==================================================== input_1 (InputLayer) [(None, 192)] 0 ____________________________________________________ multi_category_encoding (Mul (None, 192) 0 ____________________________________________________ normalization (Normalization (None, 192) 385 ____________________________…	0.73	0.68	NA	NA	250 vs 240	62 vs 59
ANN: Artificial Neural Network; SVM: Support Vector Machine
