## Supplementary material for "Multimodal Data Integration Advances Longitudinal Prediction of the Naturalistic Course of Depression and Reveals a Multimodal Signature of Disease Chronicity": Table S5

### Sheet: Legend
Sheet	Description
1	Average absolute SHAP values for every included feature in the XGBoost model informed by clinical and proteomic data
2	Average absolute SHAP values for every included feature in the XGBoost model informed by proteomic data only
3	Average absolute SHAP values for every included feature in the XGBoost model informed by clinical data only

### Sheet: Proteomics + Clinical
symbol	Analyte full name	mean_shap_score
FBG	Fibrinogen	0.27082480861216174
IDS	symptom severity (continuous)	0.19047030458911038
IL15	Interleukin-15	0.12871459388003056
IDSsev	symptom severity (categorical)	0.10798782931298626
ACE	Angiotensin-Converting Enzyme	0.09642707821057768
IL1a	Interleukin-1 alpha	0.09574806968472442
FetA	Fetuin A	0.08841921976026224
CKMB	Creatine Kinase-MB	0.07654960794488386
CFHR1	Complement Factor H – Related Protein 1	0.0753518238815726
IL2ra	Interleukin 2 receptor subunit alpha	0.0740917753504247
B2M	Beta-2-Microglobulin	0.07393170473526935
ApoLpA	Apolipoprotein(a)	0.05655727123043367
MIP1b	Macrophage Inflammatory Protein-1 beta	0.05649166826386841
conscie	conscientiousness	0.05565101273966079
ApoC1	Apolipoprotein C-I	0.050819097558150485
HP	Haptoglobin	0.05052969844213554
AACT	Alpha-1-Antichymotrypsin	0.043704658868361494
Sort	Sortilin	0.04309501904538091
MCSF	Macrophage colony-stimulating factor	0.042011770132777036
extrave	extraversion	0.03818953491139169
VWF	Von Willebrand Factor	0.03479455842883611
ITAC	Interferon-inducible T-cell alpha chemoattractant	0.03270432048914384
ApoD	Apolipoprotein D	0.03216728349121249
ApoA1	Apolipoprotein A-I	0.030386693213058976
HGF	Hepatocyte Growth Factor	0.020020951193814376
ESel	E-Selectin	0.019660489447414876
MMP1	Matrix Metalloproteinase-1	0.019485584091471168
NTproBNP	N -terminal prohormone of brain natriuretic peptide	0.018763640336692332
PG1	pepsinogen	0.018691581833575454
TFF3	Trefoil factor 3	0.01856222106333898
IP10	Interferon gamma Induced Protein 10	0.01841275074652263
ApoA4	Apolipoprotein A-IV	0.017976160560335432
KIM1	Kidney Injury Molecule 1	0.017820968720301682
MDC	Macrophage-Derived Chemokine	0.017234566412409957
Prost	Prostasin	0.01678313052623856
ApoA2	Apolipoprotein A-II	0.01599151519868447
TNFR1	Tumor Necrosis Factor Receptor I	0.015048099328212591
CD40	CD 40 antigen	0.014740548951893436
MIP3b	Macrophage inflammatory protein 3 beta	0.013851902899997576
BDNF	Brain-Derived Neurotrophic Factor	0.013584954371409757
ANG	Angiogenin	0.013245469557919673
PSAF	Prostate Specific Antigen (Free)	0.011609922668763569
Sexefemale	Sex	0
Age	Age	0
edu	Education years	0
neurot	neuroticism	0
openes	openness to experience	0
agreeab	agreeableness	0
6Ckine	6Ckine	0
APN	Adiponectin	0
AldRed	Aldose Reductase	0
AAT	Alpha-1-Antitrypsin	0
A1Micr	NA	0
A1Macr	NA	0
ANG 2,00	Angiopoietin-2	0
ATG	Angiotensinogen	0
ApoB	Apolipoprotein B	0
ApoC3	Apolipoprotein C-III	0
ApoE	Apolipoprotein E	0
ApoH	Apolipoprotein H	0
AXL	AxL Receptor Tyrosine Kinase	0
BAFF	B cell-activating factor	0
CPep	NA	0
CRP	C-Reactive protein	0
CA153	Cancer Antigen 15-3	0
CEA	Carcinoembryonic Antigen	0
CathD	Cathepsin D	0
CD5L	CD5 Antigen-like	0
CD40L	CD 40 Ligand	0
CFib	Cellular Fibronectin	0
HCC4	Chemokine CC-4	0
CgA	Chromogranin-A	0
CLU	Clusterin	0
Col4	Collagen IV	0
C3	Complement C3	0
Cortisol	Cortisol	0
CysC	Cystatin-C	0
ENRAGE	EN-RAGE	0
ENG	Endoglin	0
ES	Endostatin	0
Eotax1	Eotaxin -1	0
Eotax2	Eotaxin-2	0
EGF	Epidermal growth factor	0
EGFR	Epidermal Growth Factor Receptor	0
ENA78	Epithelial-Derived Neutrophil-Activating Protein 78	0
Fact7	Factor VII	0
FAS	NA	0
FABPA	Fatty Acid-Binding Protein, adipocyte	0
FRTN	Ferritin	0
Fib1C	Fibulin-1C	0
FSH	Follicle Stimulating Hormone	0
Gal3	Galectin-3	0
GSN	Gelsolin	0
G6Pi	Glucose 6 Phosphate Isomerase	0
GSTa	Glutathione S-Transferase alpha	0
GCSF	Granulocyte Colony-Stimulating Factor	0
GH	Human growth hormone	0
GROa	Growth-Regulated alpha protein	0
HGFR	Hepatocyte Growth Factor receptor	0
HPN	Hepsin	0
HER2	Human Epidermal Growth Factor Receptor 2	0
IgA	Immunoglobulin A	0
IgM	Immunoglobulin M	0
INS	Insulin	0
IGFBP1	Insulin-like Growth Factor-Binding Protein 1	0
IGFBP2	Insulin like growth factor binding protein 2	0
IGFBP3	Insulin-like Growth Factor-Binding Protein 3	0
IGFBP4	Insulin-like Growth Factor Binding Protein 4	0
IGFBP5	Insulin-like Growth Factor Binding Protein 5	0
IGFBP6	Insulin-like Growth Factor Binding Protein 6	0
ICAM1	Intercellular Adhesion Molecule 1	0
IL1ra	IL-1 receptor antagonist	0
IL6r	Interleuking 6 receptor	0
IL6Rb	Interleukin-6 receptor subunit beta	0
IL8	Interleukin 8	0
IL12p40	Interleukin-12 p40	0
IL16	Interleukin-16	0
IL18	Interleukin-18	0
IL23	Interleukin-23	0
KLK5	Kallikrein 5	0
LGL	Lactoylglutathione lyase	0
LAPTGF1	Latency-Associated Peptide of Transforming Growth Factor beta	0
Leptin	NA	0
LH	Lutenizing Hormone	0
MIF	Macrophage Migration Inhibitory Factor	0
MSP	Macrophage stimulating protein	0
MMP3	Matrix Metalloproteinase-3	0
MMP7	Matrix Metalloproteinase-7	0
MMP9tot	Matrix Metalloproteinase-9 tot	0
MMP10	Matrix Metalloproteinase-10	0
MSLN	Mesothelin	0
MCP1	Monocyte Chemotactic Protein 1	0
MCP2	Monocyte Chemotactic Protein 2	0
MCP4	Monocyte Chemotactic Protein 4	0
MIG	Monokine Induced by Gamma Interferon	0
MPIF1	Myeloid Progenitor Inhibitory Factor 1	0
MPO	Myeloperoxidase	0
MB	Myoglobin	0
NSE	Neuron-Specific Enolase	0
NrCAM	Neuronal Cell Adhesion Molecule	0
NP1	Neuropilin-1	0
NGAL	Neutrophil Gelatinase-Associated Lipocalin	0
OPN	Osteopontin	0
OPG	Osteoprotegerin	0
PPP	Pancreatic Polypeptide	0
PSAT	NA	0
PAI1	Plasminogen Activator Inhibitor 1	0
PDGFBB	Platelet-derived growth factor	0
PRL	prolactin	0
S100A4	NA	0
PARC	Pulmonary and Activation-Regulated Chemokine	0
RAGE	Receptor for Advanced Glycosylation End products	0
ErbB3	Receptor tyrosine-protein kinase erbB-3	0
Resist	NA	0
STF	Serotransferrin	0
SAP	Serum Amyloid P-Component	0
SHBG	Sex hormone-binding globulin	0
SCF	Stem Cell Factor	0
SDF1	Stromal cell-derived factor-1	0
SOD1	Superoxide Dismutase-1	0
RANTES	T-Cell-Specific Protein RANTES	0
I309	Human CC chemokine I-309	0
THP	Tamm-Horsfall protein	0
TNC	Tenascin C	0
TSTT	NA	0
TN	Tetranectin	0
TM	Thrombomodulin	0
TSP1	Thrombospondin-1	0
TG	Thyroglobulin	0
TSH	Thyroid stimulating hormone	0
TBG	Thyroxine-Binding Globulin	0
TIMP1	Tissue Inhibitor of Metalloproteinases 1 (TIMP-1)	0
TPA	Tissue type Plasminogen activator	0
TRAILR3	Tumor Necrosis Factor-related Apoptosis-inducing Ligand Receptor 3	0
TTR	Transthyretin	0
TNFR2	Tumor necrosis factor receptor 2	0
TIE2	Tyrosine kinase with Ig and EGF homology domains 2	0
UPA	Urokinase-type Plasminogen Activator	0
UPAR	Urokinase-type plasminogen activator receptor	0
VCAM1	Vascular Cell Adhesion Molecule-1	0
VEGF	Vascular Endothelial Growth Factor	0
VEGFC	Vascular Endothelial Growth Factor C	0
VEGFR2	Vascular Endothelial Growth Factor Receptor 2	0
VEGFR3	Vascular endothelial growth factor receptor 3	0
VDBP	Vitamin D-binding protein	0
VKDPS	Vitamin K-Dependent Protein S	0
VN	Vitronectin	0
YKL40	YKL-40	0

### Sheet: Proteomics Only
symbol	Analyte full name	mean_shap_score
FBG	Fibrinogen	0.3318737876658537
HER2	Human Epidermal Growth Factor Receptor 2	0.3181263250964029
IL1ra	IL-1 receptor antagonist	0.2979644904483338
LAPTGF1	Latency-Associated Peptide of Transforming Growth Factor beta	0.2866745621878274
MMP9tot	Matrix Metalloproteinase-9 tot	0.2747780906910799
ENRAGE	EN-RAGE	0.2680319280800771
VEGFC	Vascular Endothelial Growth Factor C	0.2623083016093896
NSE	Neuron-Specific Enolase	0.2482345669853444
IL23	Interleukin-23	0.24699946827426247
I309	Human CC chemokine I-309	0.23951570178781237
MMP3	Matrix Metalloproteinase-3	0.2375375841345106
TIMP1	Tissue Inhibitor of Metalloproteinases 1 (TIMP-1)	0.23479104907232887
IL2ra	Interleukin 2 receptor subunit alpha	0.21944000137095548
CKMB	Creatine Kinase-MB	0.2144692299013235
FetA	Fetuin A	0.2089524095611913
GCSF	Granulocyte Colony-Stimulating Factor	0.20485914605004446
CD5L	CD5 Antigen-like	0.1967086715509697
TRAILR3	Tumor Necrosis Factor-related Apoptosis-inducing Ligand Receptor 3	0.1951276068176542
MDC	Macrophage-Derived Chemokine	0.19106866851144907
IP10	Interferon gamma Induced Protein 10	0.1878046072867452
B2M	Beta-2-Microglobulin	0.1856721264367201
MMP10	Matrix Metalloproteinase-10	0.1696782028492616
PDGFBB	Platelet-derived growth factor	0.162445275394284
IgM	Immunoglobulin M	0.16237467763071156
IL1a	Interleukin-1 alpha	0.15867903732827732
SCF	Stem Cell Factor	0.1546211926000459
TIE2	Tyrosine kinase with Ig and EGF homology domains 2	0.15220712946385753
G6Pi	Glucose 6 Phosphate Isomerase	0.15193039130191413
MMP7	Matrix Metalloproteinase-7	0.1501607877563457
ACE	Angiotensin-Converting Enzyme	0.14838407209941318
CPep	C peptide	0.1459658512047359
MCP4	Monocyte Chemotactic Protein 4	0.14535844336662973
CEA	Carcinoembryonic Antigen	0.14399269347896382
NP1	Neuropilin-1	0.14308579863638293
CLU	Clusterin	0.13819907222475325
IL17	Interleukin-17	0.1332049951565509
TG	Thyroglobulin	0.13111802333471725
ApoE	Apolipoprotein E	0.12965050852116272
THP	Tamm-Horsfall protein	0.12859007310198278
MCSF	Macrophage colony-stimulating factor	0.12826869168451854
Leptin	Leptin	0.1274446650427215
TM	Thrombomodulin	0.12633638754487037
S100B	S100 calcium-binding protein B	0.12271746263212087
ApoA1	Apolipoprotein A-I	0.1203926933663232
TNFR2	Tumor necrosis factor receptor 2	0.11820438114964232
ENG	Endoglin	0.11771503946914964
YKL40	YKL-40	0.11677660853126827
6Ckine	6Ckine	0.11487107609911841
OPG	Osteoprotegerin	0.11259081290692699
TSH	Thyroid stimulating hormone	0.11151215844616598
EGF	Epidermal growth factor	0.11112602771240837
SDF1	Stromal cell-derived factor-1	0.10977175996011618
MPIF1	Myeloid Progenitor Inhibitory Factor 1	0.1084836845495263
VWF	Von Willebrand Factor	0.10821864107737736
S100A4	S100 calcium-binding protein B	0.10769940231527601
ENA78	Epithelial-Derived Neutrophil-Activating Protein 78	0.10655476514782225
IL15	Interleukin-15	0.10609245002269745
ANG 2,00	Angiopoietin-2	0.10605016624440952
TTR	Transthyretin	0.10429351136696582
AFP	Alpha-Fetoprotein	0.10379929831441567
MSP	Macrophage stimulating protein	0.10365756464247801
ApoA4	Apolipoprotein A-IV	0.10133660508661854
A1Macr	Alpha-2-Macroglobulin	0.09915371853478101
ErbB3	Receptor tyrosine-protein kinase erbB-3	0.09906220350946698
HPN	Hepsin	0.09410590863957698
PRL	prolactin	0.09327233135700226
IgA	Immunoglobulin A	0.09310904577070353
FSH	Follicle Stimulating Hormone	0.09304626726982546
PG1	pepsinogen	0.09106014456067767
FRTN	Ferritin	0.09083418768583512
LH	Lutenizing Hormone	0.09079914877609331
SHBG	Sex hormone-binding globulin	0.0898467590614241
IGFBP5	Insulin-like Growth Factor Binding Protein 5	0.08942497304203559
Sort	Sortilin	0.08901221143956087
MMP1	Matrix Metalloproteinase-1	0.0886204933025399
CFib	Cellular Fibronectin	0.08771936858491022
NTproBNP	N -terminal prohormone of brain natriuretic peptide	0.08751648983785085
TSP1	Thrombospondin-1	0.08748871810278114
Progest	Progesterone	0.08706829012656699
IL18	Interleukin-18	0.08698255918463882
TNC	Tenascin C	0.08682252083505904
CFHR1	Complement Factor H – Related Protein 1	0.08589504765612739
IgE	Immunoglobulin E	0.08580475940692181
TBG	Thyroxine-Binding Globulin	0.08356549033553017
Fact7	Factor VII	0.08352026547096214
MCP1	Monocyte Chemotactic Protein 1	0.08350203502543119
NrCAM	Neuronal Cell Adhesion Molecule	0.08130468347547005
ApoLpA	Apolipoprotein(a)	0.0810123006908261
CD40L	CD 40 Ligand	0.07968146353960037
MIP1b	Macrophage Inflammatory Protein-1 beta	0.07916449703732316
IL12p40	Interleukin-12 p40	0.07888305977899202
ApoA2	Apolipoprotein A-II	0.07872145632091834
MCP2	Monocyte Chemotactic Protein 2	0.07852728193511768
CathD	Cathepsin D	0.07841626071960342
TPA	Tissue type Plasminogen activator	0.07766075581312179
PSAT	Phosphoserine Aminotransferase	0.07697836142413471
VDBP	Vitamin D-binding protein	0.07469312359331821
AXL	AxL Receptor Tyrosine Kinase	0.0737424588933283
KIM1	Kidney Injury Molecule-1	0.07254471347800323
IL16	Interleukin-16	0.07235536420223665
Resist	Resistin	0.07210485956498555
VKDPS	Vitamin K-Dependent Protein S	0.06712373245735558
A1Micr	Alpha-1-microglobulin	0.06641018449195794
PAI1	Plasminogen Activator Inhibitor 1	0.06460524053902042
IL6r	Interleuking 6 receptor	0.06435676723414538
NGAL	Neutrophil Gelatinase-Associated Lipocalin	0.06269903431589506
Gal3	Galectin-3	0.06199370361864567
TSTT	NA	0.06153311759081422
HGFR	Hepatocyte Growth Factor receptor	0.05756862002367876
APN	Adiponectin	0
AldRed	Aldose Reductase	0
AACT	Alpha-1-Antichymotrypsin	0
AAT	Alpha-1-Antitrypsin	0
ANG	Angiogenin	0
ATG	Angiotensinogen	0
ApoB	Apolipoprotein B	0
ApoC1	Apolipoprotein C-I	0
ApoC3	Apolipoprotein C-III	0
ApoD	Apolipoprotein D	0
ApoH	Apolipoprotein H	0
BAFF	B cell-activating factor	0
BDNF	Brain-Derived Neurotrophic Factor	0
CRP	C-Reactive protein	0
CA153	Cancer Antigen 15-3	0
CD40	CD 40 antigen	0
HCC4	Chemokine CC-4	0
CgA	Chromogranin-A	0
Col4	Collagen IV	0
C3	Complement C3	0
Cortisol	Cortisol	0
CysC	Cystatin-C	0
ESel	E-Selectin	0
ES	Endostatin	0
Eotax1	Eotaxin -1	0
Eotax2	Eotaxin-2	0
EGFR	Epidermal Growth Factor Receptor	0
FAS	NA	0
FABPA	Fatty Acid-Binding Protein, adipocyte	0
Fib1C	Fibulin-1C	0
GSN	Gelsolin	0
GSTa	Glutathione S-Transferase alpha	0
GH	Human growth hormone	0
GROa	Growth-Regulated alpha protein	0
HP	Haptoglobin	0
HGF	Hepatocyte Growth Factor	0
INS	Insulin	0
IGFBP1	Insulin-like Growth Factor-Binding Protein 1	0
IGFBP2	Insulin like growth factor binding protein 2	0
IGFBP3	Insulin-like Growth Factor-Binding Protein 3	0
IGFBP4	Insulin-like Growth Factor Binding Protein 4	0
IGFBP6	Insulin-like Growth Factor Binding Protein 6	0
ICAM1	Intercellular Adhesion Molecule 1	0
ITAC	Interferon-inducible T-cell alpha chemoattractant	0
IL6Rb	Interleukin-6 receptor subunit beta	0
IL8	Interleukin 8	0
KLK5	Kallikrein 5	0
LGL	Lactoylglutathione lyase	0
LOX1	Lectin-like Oxidized Low-density Lipoprotein Receptor 1	0
MIP3b	Macrophage inflammatory protein 3 beta	0
MIF	Macrophage Migration Inhibitory Factor	0
MSLN	Mesothelin	0
MIG	Monokine Induced by Gamma Interferon	0
MPO	Myeloperoxidase	0
MB	Myoglobin	0
OPN	Osteopontin	0
PPP	Pancreatic Polypeptide	0
Prost	Prostasin	0
PSAF	Prostate Specific Antigen (Free)	0
PARC	Pulmonary and Activation-Regulated Chemokine	0
RAGE	Receptor for Advanced Glycosylation End products	0
STF	Serotransferrin	0
SAP	Serum Amyloid P-Component	0
SOD1	Superoxide Dismutase-1	0
RANTES	T-Cell-Specific Protein RANTES	0
TN	Tetranectin	0
TFF3	Trefoil factor 3	0
TNFR1	Tumor Necrosis Factor Receptor I	0
UPA	Urokinase-type Plasminogen Activator	0
UPAR	Urokinase-type plasminogen activator receptor	0
VCAM1	Vascular Cell Adhesion Molecule-1	0
VEGF	Vascular Endothelial Growth Factor	0
VEGFR2	Vascular Endothelial Growth Factor Receptor 2	0
VEGFR3	Vascular endothelial growth factor receptor 3	0
VN	Vitronectin	0

### Sheet: Clinical Only
symbol	explanation	mean_shap_score
ids	Symptom severity score (continuous)	0.244340227666652
conscie	Conscientiousness	0.214863512268787
age	Age	0.138728628235852
neurot	Neuroticism	0.0873127584967485
extrave	Extraversion	0.079626943109129
idssev	Symptom severity score (categorical)	0.042231666193176
agreeab	Agreeableness	0.0419388550437802
openes	Openness to experience	0.0266514924985374
edu	Years of education	0.0208714913507426
sex	Sex	0
